# Mapping the gene regulatory landscape of archaic hominin introgression in modern Papuans

**DOI:** 10.1101/2025.05.04.652069

**Authors:** Maddy Comerford, Davide M. Vespasiani, Navya Shukla, Laura E. Cook, Danat Yermakovich, Michael Dannemann, Matthew Leavesley, Christopher Kinipi, François-Xavier Ricaut, Nicolas Brucato, Murray P. Cox, Irene Gallego Romero

## Abstract

Interbreeding between anatomically modern humans and archaic hominins has contributed to the genomes of present-day human populations. However, our understanding of the specific gene regulatory consequences of Neanderthal, and particularly, Denisovan introgression is limited. Here, we used a massively parallel reporter assay to investigate the regulatory effects of 25,869 high-confidence introgressed SNPs segregating in present-day individuals of Papuan genetic ancestry in immune cell types. Overall, 8.22% of Denisovan and 8.58% of Neanderthal sequences showed active regulatory activity, and 9.22% of these displayed differential activity between alleles. We examined the properties of active and differentially active sequences, and found no impact of introgressed allele frequency on the probability of activity, but do observe an association with distance to the nearest transcription start site. Differential activity was also associated with differential transcription factor binding. Genes predicted to be regulated by differentially active sequences included *IFIH1* and *TNFAIP3*, key immune genes and known examples of archaic introgression. Overall, this work provides insight into the regulatory activity of archaic variants in Papuan populations and, more broadly, the contribution of archaic introgression in shaping modern human genetic diversity.
