## Supplementary table 4 for "Mapping the gene regulatory landscape of archaic hominin introgression in modern Papuans"

### Sheet: Summary
Sequences per haplotype	Initial	Captured
Mean	4.64	4.12
Maximum	64	64

### Sheet: Initital library
Number of sequences	Number of haplotypes
4	1737
8	186
16	24
32	6
64	1

### Sheet: Captured library
Number of sequences	Number of haplotypes
1	94
2	133
3	136
4	1083
5	4
6	9
7	15
8	107
9	1
14	3
15	5
16	10
31	1
32	3
64	1
