## Supplementary table 6 for "Mapping the gene regulatory landscape of archaic hominin introgression in modern Papuans"

### Sheet: DENI ACTvsTEST GO BP
id	genome_fraction	observed_region_hits	fold_enrichment	p_value	p_adjust	mean_tss_dist	observed_gene_hits	gene_set_size	fold_enrichment_hyper	p_value_hyper	p_adjust_hyper
GOBP_NEGATIVE_REGULATION_OF_GENE_EXPRESSION	0.0836599	109	1.54738	4.60636673182968e-06	0.00950754	133508	42	125	1.04861	0.384174	0.85737
GOBP_NEGATIVE_REGULATION_OF_KINASE_ACTIVITY	0.0250381	43	2.03965	1.3810723815455e-05	0.0103726	193219	16	32	1.56042	0.0253428	0.845591
GOBP_NEGATIVE_REGULATION_OF_TRANSFERASE_ACTIVITY	0.0259634	44	2.0127	1.50765062715275e-05	0.0103726	189842	17	36	1.47373	0.0397944	0.845591
GOBP_NEGATIVE_REGULATION_OF_PROTEIN_SERINE_THREONINE_KINASE_ACTIVITY	0.0205748	36	2.07805	4.70047730896095e-05	0.0242545	209919	12	21	1.78334	0.0149145	0.845591
GOBP_REGULATION_OF_ERYTHROCYTE_DIFFERENTIATION	0.00609623	16	3.11707	8.69303763291196e-05	0.0341414	305419	5	7	2.22918	0.0380284	0.845591
GOBP_REGULATION_OF_GENE_EXPRESSION_EPIGENETIC	0.015676	29	2.1971	9.92483997348526e-05	0.0341414	159482	8	15	1.66445	0.0709962	0.845591
GOBP_NEGATIVE_REGULATION_OF_MYELOID_LEUKOCYTE_DIFFERENTIATION	0.00636839	16	2.98386	0.000141995	0.0418682	266223	4	7	1.78334	0.153717	0.845591
GOBP_ERYTHROCYTE_HOMEOSTASIS	0.02629	41	1.85217	0.000170139	0.0438959	228192	13	24	1.69046	0.0198804	0.845591
GOBP_NEGATIVE_REGULATION_OF_B_CELL_ACTIVATION	0.00729371	17	2.76814	0.000213237	0.0489024	262046	4	5	2.49668	0.0390335	0.845591

### Sheet: DENI ACTvsTEST HPO
id	genome_fraction	observed_region_hits	fold_enrichment	p_value	p_adjust	mean_tss_dist	observed_gene_hits	gene_set_size	fold_enrichment_hyper	p_value_hyper	p_adjust_hyper
HP_HYPOPLASIA_OF_THE_IRIS	0.0133899	29	2.57221	6.12709168879011e-06	0.00642291	293380	5	9	1.73381	0.125353	0.784365
HP_ABNORMAL_STERNAL_OSSIFICATION	0.00402787	14	4.12801	1.24190370378585e-05	0.00642291	146626	4	5	2.49668	0.0390335	0.784365
HP_WEBBED_NECK	0.0224799	40	2.11327	1.25202984795347e-05	0.00642291	201897	11	22	1.56042	0.0599192	0.784365
HP_PREAURICULAR_SKIN_TAG	0.0203571	37	2.15861	1.68562593791943e-05	0.00648545	272471	9	13	2.16059	0.00646223	0.784365
HP_ABNORMAL_PUPIL_MORPHOLOGY	0.00881777	21	2.82845	3.01608054460445e-05	0.0092835	243450	4	8	1.56042	0.232423	0.784365
HP_ANIRIDIA	0.0174722	32	2.17515	5.33586963462618e-05	0.0136865	278681	5	9	1.73381	0.125353	0.784365
HP_ARTHRALGIA	0.0107773	23	2.53459	6.72755143249493e-05	0.014791	238173	8	16	1.56042	0.103405	0.784365
HP_JUVENILE_ONSET	0.013771	26	2.24232	0.000163174	0.0302981	242797	6	14	1.33751	0.273132	0.784365
HP_ABNORMALITY_OF_THE_GLABELLA	0.00283039	10	4.19605	0.000184849	0.0302981	65044	4	6	2.08057	0.0876091	0.784365
HP_STENOSIS_OF_THE_EXTERNAL_AUDITORY_CANAL	0.0101785	21	2.45032	0.000214388	0.0302981	243450	4	8	1.56042	0.232423	0.784365
HP_SKIN_TAGS	0.023133	37	1.89958	0.000216556	0.0302981	272471	9	17	1.65221	0.0592769	0.784365
HP_ABNORMALITY_OF_CORNEAL_SIZE	0.0209014	34	1.93193	0.0002854	0.0366025	238610	12	21	1.78334	0.0149145	0.784365

### Sheet: NEAN ACTvsTEST GO BP
id	genome_fraction	observed_region_hits	fold_enrichment	p_value	p_adjust	mean_tss_dist	observed_gene_hits	gene_set_size	fold_enrichment_hyper	p_value_hyper	p_adjust_hyper
GOBP_CELL_MIGRATION	0.174722	194	1.60453	4.40747438545941e-12	8.14060518994353E-09	239767	67	223	1.25632	0.0163694	0.975879
GOBP_LOCOMOTION	0.219737	229	1.50601	1.14115383809121e-11	1.05385556947724E-08	229104	85	274	1.29718	0.00257977	0.975879
GOBP_INTEGRIN_MEDIATED_SIGNALING_PATHWAY	0.0140975	30	3.07519	1.12355547754461e-07	0.0000691735655674967	225427	6	10	2.5089	0.0156287	0.975879
GOBP_BIOLOGICAL_ADHESION	0.161822	163	1.4556	3.50368253076994e-07	0.000161783	220271	61	204	1.25035	0.0239117	0.975879
GOBP_POSITIVE_REGULATION_OF_AUTOPHAGY	0.0204659	36	2.54194	5.9430353238632e-07	0.000204011	175110	9	21	1.79207	0.0427164	0.975879
GOBP_MALE_GENITALIA_DEVELOPMENT	0.00832789	21	3.644	6.62732366318863e-07	0.000204011	320937	3	6	2.09075	0.152387	0.975879
GOBP_REACTIVE_OXYGEN_SPECIES_METABOLIC_PROCESS	0.0327673	48	2.11687	1.51339821408136e-06	0.000374337	351938	7	27	1.08409	0.476551	0.985672
GOBP_REGULATION_OF_JUN_KINASE_ACTIVITY	0.0127912	26	2.93735	1.78101156889099e-06	0.000374337	280280	7	12	2.43921	0.0108928	0.975879
GOBP_MYELOID_LEUKOCYTE_MIGRATION	0.029066	44	2.18757	1.82405540216646e-06	0.000374337	235654	15	31	2.0233	0.00242913	0.975879
GOBP_LEUKOCYTE_MIGRATION	0.0425648	57	1.93517	2.46409839532724e-06	0.000455119	199715	20	50	1.6726	0.00783282	0.975879
GOBP_POSITIVE_REGULATION_OF_MAP_KINASE_ACTIVITY	0.0133899	26	2.80601	3.99084410607209e-06	0.000617319	197722	8	19	1.76063	0.0609809	0.975879
GOBP_POSITIVE_REGULATION_OF_JUN_KINASE_ACTIVITY	0.00936207	21	3.24146	4.0107378402876e-06	0.000617319	226341	6	10	2.5089	0.0156287	0.975879
GOBP_REGULATION_OF_EXECUTION_PHASE_OF_APOPTOSIS	0.00326584	12	5.30983	4.38074937225696e-06	0.000622403	132864	3	5	2.5089	0.092183	0.975879
GOBP_TAXIS	0.0812105	90	1.60149	7.96713797801551e-06	0.00105109	282037	36	99	1.52054	0.00307457	0.975879
GOBP_REGULATION_OF_EXTRINSIC_APOPTOTIC_SIGNALING_PATHWAY_IN_ABSENCE_OF_LIGAND	0.0115393	23	2.88033	9.4301096835725e-06	0.00116116	417680	4	7	2.38943	0.0606939	0.975879
GOBP_FATTY_ACID_CATABOLIC_PROCESS	0.0134444	25	2.68716	1.24881191423398e-05	0.0014416	76661	6	13	1.92992	0.065945	0.975879
GOBP_POSITIVE_REGULATION_OF_LEUKOCYTE_PROLIFERATION	0.0217178	34	2.26233	1.38489782595119e-05	0.00144628	413013	8	19	1.76063	0.0609809	0.975879
GOBP_SIGNAL_TRANSDUCTION_IN_ABSENCE_OF_LIGAND	0.0118659	23	2.80106	1.45547320207218e-05	0.00144628	417680	4	9	1.85844	0.145638	0.975879
GOBP_NEGATIVE_REGULATION_OF_SIGNAL_TRANSDUCTION_IN_ABSENCE_OF_LIGAND	0.0110494	22	2.87725	1.48778048125742e-05	0.00144628	397919	3	5	2.5089	0.092183	0.975879
GOBP_GENITALIA_DEVELOPMENT	0.0114304	22	2.78134	2.46201198386142e-05	0.00216825	306711	4	11	1.52054	0.256938	0.975879
GOBP_MACROPHAGE_MIGRATION	0.00593294	15	3.65355	2.46525540432696e-05	0.00216825	94659	5	8	2.61343	0.02241	0.975879
GOBP_TORC1_SIGNALING	0.00402787	12	4.30526	3.38367355052771e-05	0.00284075	318845	4	5	3.3452	0.0131353	0.975879
GOBP_CELLULAR_RESPONSE_TO_CHEMICAL_STRESS	0.0627585	71	1.63486	4.17154491851868e-05	0.00334993	253587	16	52	1.28661	0.156687	0.975879
GOBP_CELL_CELL_ADHESION	0.108208	109	1.45566	4.79080554908196e-05	0.00356702	231300	36	129	1.16693	0.161571	0.975879
GOBP_SYNAPTIC_TRANSMISSION_GLUTAMATERGIC	0.0192685	30	2.24993	4.82812618434192e-05	0.00356702	194014	6	17	1.47582	0.201746	0.975879
GOBP_CELL_CHEMOTAXIS	0.033747	44	1.88413	6.44489577437124e-05	0.00457835	212886	20	46	1.81804	0.0024957	0.975879
GOBP_RESPONSE_TO_OXIDATIVE_STRESS	0.0641193	71	1.60016	7.99273933534961e-05	0.00546763	248242	16	53	1.26234	0.177498	0.975879
GOBP_REGULATION_OF_LYMPHOCYTE_ACTIVATION	0.0563902	64	1.6401	9.25708288996852e-05	0.00594809	339317	23	67	1.43544	0.0333802	0.975879
GOBP_CELLULAR_RESPONSE_TO_GLUCOSE_STARVATION	0.00593294	14	3.40998	9.33917497798475e-05	0.00594809	321277	2	7	1.19471	0.527872	0.985672
GOBP_RESPONSE_TO_ARSENIC_CONTAINING_SUBSTANCE	0.00272153	9	4.77884	0.000148286	0.00912948	230190	2	5	1.6726	0.344289	0.975879
GOBP_POSITIVE_REGULATION_OF_SMALL_GTPASE_MEDIATED_SIGNAL_TRANSDUCTION	0.0139342	23	2.38527	0.00015744	0.00938038	412762	4	11	1.52054	0.256938	0.975879
GOBP_CELLULAR_LIPID_CATABOLIC_PROCESS	0.0208469	30	2.07957	0.000186904	0.0107879	67929	8	25	1.33808	0.230753	0.975879
GOBP_PITUITARY_GLAND_DEVELOPMENT	0.0124102	21	2.44531	0.000215915	0.0120847	393484	4	9	1.85844	0.145638	0.975879
GOBP_SMALL_MOLECULE_CATABOLIC_PROCESS	0.0357609	44	1.77802	0.000226687	0.0123144	144646	13	38	1.43051	0.0983699	0.975879
GOBP_ALPHA_BETA_T_CELL_DIFFERENTIATION	0.0203571	29	2.05862	0.000279699	0.0142916	349446	8	16	2.09075	0.0205466	0.975879
GOBP_ANATOMICAL_STRUCTURE_FORMATION_INVOLVED_IN_MORPHOGENESIS	0.142499	132	1.33861	0.000286575	0.0142916	225316	54	187	1.20749	0.060353	0.975879
GOBP_DIENCEPHALON_DEVELOPMENT	0.0127368	21	2.38261	0.000303043	0.0142916	393484	4	13	1.28661	0.379291	0.975879
GOBP_IMMUNE_SYSTEM_DEVELOPMENT	0.12236	116	1.36997	0.000304212	0.0142916	250932	43	130	1.38311	0.00942789	0.975879
GOBP_REGULATION_OF_CELLULAR_COMPONENT_MOVEMENT	0.119856	114	1.37448	0.00030585	0.0142916	237799	41	156	1.09898	0.264651	0.975879
GOBP_CELL_ADHESION_MEDIATED_BY_INTEGRIN	0.0109406	19	2.50962	0.000309509	0.0142916	198924	5	13	1.60827	0.178977	0.975879
GOBP_FOREBRAIN_DEVELOPMENT	0.0464293	53	1.64959	0.000325772	0.0144278	259872	17	61	1.16533	0.275015	0.975879
GOBP_GLIOGENESIS	0.0498585	56	1.62309	0.000328082	0.0144278	266701	14	55	1.06438	0.445448	0.981792
GOBP_POSITIVE_REGULATION_OF_NOTCH_SIGNALING_PATHWAY	0.00843675	16	2.74056	0.00035503	0.0149928	478268	3	7	1.79207	0.221157	0.975879
GOBP_PRODUCTION_OF_MOLECULAR_MEDIATOR_INVOLVED_IN_INFLAMMATORY_RESPONSE	0.0129001	21	2.35245	0.000357165	0.0149928	345736	5	10	2.09075	0.065677	0.975879
GOBP_POSITIVE_REGULATION_OF_GTPASE_ACTIVITY	0.0433812	50	1.66557	0.000386976	0.0153423	141149	15	40	1.56806	0.0369518	0.975879
GOBP_FEMALE_SEX_DIFFERENTIATION	0.0177988	26	2.11094	0.000393047	0.0153423	435846	7	28	1.04537	0.519398	0.985672
GOBP_MONONUCLEAR_CELL_DIFFERENTIATION	0.0572066	62	1.56617	0.000397604	0.0153423	313355	25	64	1.6334	0.00448291	0.975879
GOBP_POSITIVE_REGULATION_OF_REACTIVE_OXYGEN_SPECIES_METABOLIC_PROCESS	0.00527977	12	3.28443	0.00040215	0.0153423	364626	2	10	0.836299	0.731236	0.985672
GOBP_ACTIN_FILAMENT_BASED_PROCESS	0.0983018	96	1.41125	0.000413218	0.0153423	273135	31	107	1.21146	0.128219	0.975879
GOBP_POSITIVE_REGULATION_OF_ERK1_AND_ERK2_CASCADE	0.0229153	31	1.95492	0.00041533	0.0153423	249132	8	32	1.04537	0.511029	0.985672
GOBP_EXTERNAL_ENCAPSULATING_STRUCTURE_ORGANIZATION	0.0424559	49	1.66783	0.00042877	0.0153508	179279	14	48	1.2196	0.240231	0.975879
GOBP_TISSUE_MIGRATION	0.043599	50	1.65725	0.000432183	0.0153508	284404	15	52	1.2062	0.244117	0.975879
GOBP_MALE_SEX_DIFFERENTIATION	0.0261267	34	1.88056	0.000441168	0.0153743	314750	7	31	0.944208	0.638567	0.985672
GOBP_REGULATION_OF_PROTEIN_DEPOLYMERIZATION	0.00615066	13	3.05433	0.000462027	0.0157698	44166	4	5	3.3452	0.0131353	0.975879
GOBP_SPLEEN_DEVELOPMENT	0.0122469	20	2.35992	0.000469592	0.0157698	424391	3	8	1.56806	0.294465	0.975879
GOBP_T_CELL_SELECTION	0.0104507	18	2.48898	0.000484226	0.0158515	340803	5	9	2.32305	0.0406529	0.975879
GOBP_POSITIVE_REGULATION_OF_IMMUNE_SYSTEM_PROCESS	0.0767472	78	1.46868	0.000490523	0.0158515	279360	24	101	0.993622	0.554549	0.985672
GOBP_CARBOHYDRATE_CATABOLIC_PROCESS	0.0087089	16	2.65491	0.000497774	0.0158515	201671	3	11	1.14041	0.510997	0.985672
GOBP_ALPHA_BETA_T_CELL_ACTIVATION	0.0211735	29	1.97924	0.000519878	0.0162748	349446	8	21	1.59295	0.104801	0.975879
GOBP_LYMPHOCYTE_ACTIVATION	0.0830612	83	1.44402	0.000535178	0.0164222	326856	32	100	1.33808	0.0375023	0.975879
GOBP_POSITIVE_REGULATION_OF_NEURON_PROJECTION_DEVELOPMENT	0.0124102	20	2.32887	0.000552165	0.0164222	94220	4	21	0.796475	0.77722	0.985672
GOBP_RESPONSE_TO_CHEMOKINE	0.0124102	20	2.32887	0.000552165	0.0164222	124249	6	18	1.39383	0.245378	0.975879
GOBP_POSITIVE_REGULATION_OF_HEMOPOIESIS	0.0243849	32	1.89637	0.000560151	0.0164222	312026	11	24	1.91652	0.0149155	0.975879
GOBP_REGULATION_OF_EXTRINSIC_APOPTOTIC_SIGNALING_PATHWAY	0.0254735	33	1.87205	0.000574387	0.0165029	323642	7	18	1.62614	0.114481	0.975879
GOBP_NEGATIVE_REGULATION_OF_ACTIN_FILAMENT_POLYMERIZATION	0.00631396	13	2.97533	0.000587217	0.0165029	44166	4	8	2.09075	0.0989778	0.975879
GOBP_GRANULOCYTE_MIGRATION	0.025528	33	1.86806	0.000595242	0.0165029	274757	12	25	2.00712	0.00712569	0.975879
GOBP_PEPTIDYL_THREONINE_MODIFICATION	0.0125191	20	2.30862	0.000613958	0.0165029	220188	6	15	1.6726	0.124817	0.975879
GOBP_RESPONSE_TO_CORTICOSTEROID	0.0144241	22	2.20408	0.000616335	0.0165029	421684	9	17	2.21373	0.00892346	0.975879
GOBP_REGULATION_OF_MACROPHAGE_DIFFERENTIATION	0.00402787	10	3.58772	0.000616512	0.0165029	198760	2	5	1.6726	0.344289	0.975879
GOBP_REGULATION_OF_HEMOPOIESIS	0.0444154	50	1.62679	0.000646908	0.0168295	270960	18	52	1.44744	0.0519271	0.975879
GOBP_REGULATION_OF_SYNAPTIC_TRANSMISSION_GLUTAMATERGIC	0.0144786	22	2.19579	0.000646937	0.0168295	166156	4	12	1.39383	0.317656	0.975879
GOBP_AMEBOIDAL_TYPE_CELL_MIGRATION	0.0537231	58	1.56013	0.000668707	0.0169413	277151	19	68	1.16836	0.254904	0.975879
GOBP_SECONDARY_METABOLIC_PROCESS	0.00560636	12	3.0931	0.000676071	0.0169413	281484	3	9	1.39383	0.368879	0.975879
GOBP_EPIDERMIS_MORPHOGENESIS	0.0107773	18	2.41356	0.000686432	0.0169413	467530	2	6	1.39383	0.440239	0.975879
GOBP_CALCIUM_DEPENDENT_CELL_CELL_ADHESION_VIA_PLASMA_MEMBRANE_CELL_ADHESION_MOLECULES	0.0033747	9	3.85391	0.000693242	0.0169413	269326	4	7	2.38943	0.0606939	0.975879
GOBP_MUSCLE_CELL_FATE_COMMITMENT	0.00729371	14	2.77379	0.00072217	0.0169413	431946	2	6	1.39383	0.440239	0.975879
GOBP_NEGATIVE_REGULATION_OF_EXTRINSIC_APOPTOTIC_SIGNALING_PATHWAY	0.0237318	31	1.88767	0.000730251	0.0169413	309365	5	14	1.49339	0.226805	0.975879
GOBP_NEGATIVE_REGULATION_OF_TOR_SIGNALING	0.00566079	12	3.06336	0.000734226	0.0169413	42819	2	5	1.6726	0.344289	0.975879
GOBP_REGULATION_OF_MEMBRANE_PERMEABILITY	0.00566079	12	3.06336	0.000734226	0.0169413	311085	3	5	2.5089	0.092183	0.975879
GOBP_LIPID_OXIDATION	0.0146418	22	2.1713	0.000746791	0.0169413	74454	5	16	1.30672	0.330749	0.975879
GOBP_T_CELL_DIFFERENTIATION	0.0413129	47	1.64402	0.000752358	0.0169413	346760	17	40	1.77714	0.00685533	0.975879
GOBP_SPECIFICATION_OF_ANIMAL_ORGAN_IDENTITY	0.00996081	17	2.46631	0.000757391	0.0169413	505284	5	9	2.32305	0.0406529	0.975879
GOBP_POSITIVE_REGULATION_OF_PROTEIN_SERINE_THREONINE_KINASE_ACTIVITY	0.0196495	27	1.98567	0.000761302	0.0169413	192135	9	30	1.25445	0.275925	0.975879
GOBP_CYTOKINE_PRODUCTION_INVOLVED_IN_INFLAMMATORY_RESPONSE	0.00342913	9	3.79273	0.000774841	0.0170373	202543	2	5	1.6726	0.344289	0.975879
GOBP_SUPRAMOLECULAR_FIBER_ORGANIZATION	0.0671674	69	1.48451	0.000792221	0.0170791	200747	23	81	1.18734	0.201507	0.975879
GOBP_REGULATION_OF_REACTIVE_OXYGEN_SPECIES_METABOLIC_PROCESS	0.0127912	20	2.2595	0.000795239	0.0170791	369102	3	19	0.660236	0.868452	0.985672
GOBP_REGULATION_OF_LEUKOCYTE_PROLIFERATION	0.0304267	37	1.75728	0.000860557	0.0182695	387455	10	30	1.39383	0.157777	0.975879
GOBP_MONOCARBOXYLIC_ACID_CATABOLIC_PROCESS	0.0177988	25	2.02975	0.00087052	0.018271	76661	6	14	1.79207	0.0928849	0.975879
GOBP_POSITIVE_REGULATION_OF_CELL_CYCLE_PROCESS	0.0293926	36	1.76994	0.000888793	0.018445	283736	11	30	1.53321	0.0801725	0.975879
GOBP_CELLULAR_AMINO_ACID_CATABOLIC_PROCESS	0.00664054	13	2.82901	0.000924731	0.018569	77697	4	10	1.6726	0.198945	0.975879
GOBP_ALPHA_AMINO_ACID_CATABOLIC_PROCESS	0.00664054	13	2.82901	0.000924731	0.018569	77697	4	10	1.6726	0.198945	0.975879
GOBP_GRANULOCYTE_CHEMOTAXIS	0.02199	29	1.90575	0.000925931	0.018569	299288	10	21	1.99119	0.0147425	0.975879
GOBP_FATTY_ACID_BETA_OXIDATION	0.00925321	16	2.49874	0.000934985	0.018569	75107	4	10	1.6726	0.198945	0.975879
GOBP_LEUKOCYTE_DIFFERENTIATION	0.077346	77	1.43862	0.000948647	0.0186399	273716	30	82	1.52982	0.00604074	0.975879
GOBP_NEGATIVE_REGULATION_OF_APOPTOTIC_SIGNALING_PATHWAY	0.0306445	37	1.74479	0.000974676	0.0189497	285268	8	30	1.11507	0.430086	0.975879
GOBP_RESPONSE_TO_FATTY_ACID	0.00430002	10	3.36065	0.00100521	0.0193399	165254	4	7	2.38943	0.0606939	0.975879
GOBP_MUSCLE_CELL_DEVELOPMENT	0.028685	35	1.76323	0.00110995	0.0210562	172592	8	31	1.0791	0.470902	0.985672
GOBP_REGULATION_OF_MAP_KINASE_ACTIVITY	0.0243849	31	1.83711	0.00111722	0.0210562	247577	9	30	1.25445	0.275925	0.975879
GOBP_POSITIVE_REGULATION_OF_MYELOID_LEUKOCYTE_DIFFERENTIATION	0.00680383	13	2.76111	0.00114674	0.0211803	152463	4	8	2.09075	0.0989778	0.975879
GOBP_NEGATIVE_REGULATION_OF_PROTEIN_POLYMERIZATION	0.00680383	13	2.76111	0.00114674	0.0211803	44166	4	10	1.6726	0.198945	0.975879
GOBP_SOMITOGENESIS	0.00952536	16	2.42735	0.00125484	0.0229475	235291	4	12	1.39383	0.317656	0.975879
GOBP_POSITIVE_REGULATION_OF_CELL_ACTIVATION	0.0401698	45	1.61885	0.00130666	0.0232378	378696	13	49	1.10938	0.385701	0.975879
GOBP_RESPONSE_TO_STARVATION	0.0235685	30	1.83943	0.00130795	0.0232378	246594	9	30	1.25445	0.275925	0.975879
GOBP_MIRNA_METABOLIC_PROCESS	0.00370128	9	3.51386	0.00130846	0.0232378	234672	3	6	2.09075	0.152387	0.975879
GOBP_T_CELL_ACTIVATION	0.055356	58	1.51411	0.0013297	0.0233901	320869	23	69	1.39383	0.0463773	0.975879
GOBP_CELLULAR_RESPONSE_TO_STARVATION	0.0226432	29	1.85078	0.00142795	0.0246983	253476	8	26	1.28661	0.268412	0.975879
GOBP_LEUKOCYTE_CHEMOTAXIS	0.0269432	33	1.76994	0.00143082	0.0246983	274960	14	33	1.77397	0.0139583	0.975879
GOBP_THIOESTER_METABOLIC_PROCESS	0.00876334	15	2.47352	0.00146664	0.0250823	79263	4	10	1.6726	0.198945	0.975879
GOBP_EAR_MORPHOGENESIS	0.0281406	34	1.74598	0.00152157	0.025783	343167	6	21	1.19471	0.387205	0.975879
GOBP_FIBROBLAST_GROWTH_FACTOR_RECEPTOR_SIGNALING_PATHWAY	0.0155127	22	2.04941	0.00153628	0.0257955	437467	5	18	1.16153	0.438009	0.975879
GOBP_REGULATION_OF_LEUKOCYTE_DIFFERENTIATION	0.0371761	42	1.6326	0.00160455	0.0266991	300643	15	42	1.49339	0.0562225	0.975879
GOBP_POSITIVE_REGULATION_OF_MITOTIC_CELL_CYCLE_PHASE_TRANSITION	0.0228609	29	1.83315	0.00164096	0.0269659	314216	7	14	2.09075	0.0300251	0.975879
GOBP_PROTEIN_DEPOLYMERIZATION	0.0088722	15	2.44317	0.00164978	0.0269659	41348	5	8	2.61343	0.02241	0.975879
GOBP_POSITIVE_REGULATION_OF_LOCOMOTION	0.075332	74	1.41953	0.00168624	0.0272288	243883	20	81	1.03247	0.477778	0.985672
GOBP_NEUTROPHIL_MIGRATION	0.0207925	27	1.87651	0.00169535	0.0272288	257432	9	20	1.88167	0.0307276	0.975879
GOBP_VASCULAR_ENDOTHELIAL_GROWTH_FACTOR_RECEPTOR_SIGNALING_PATHWAY	0.00713042	13	2.63465	0.00172528	0.0274706	430334	3	6	2.09075	0.152387	0.975879
GOBP_RESPONSE_TO_LIPID	0.106793	99	1.33964	0.00178902	0.0282421	302112	39	125	1.30463	0.0343986	0.975879
GOBP_RESPONSE_TO_STEROID_HORMONE	0.0363052	41	1.63196	0.00182711	0.0285989	307439	15	40	1.56806	0.0369518	0.975879
GOBP_NEGATIVE_REGULATION_OF_CD4_POSITIVE_ALPHA_BETA_T_CELL_DIFFERENTIATION	0.0054975	11	2.89149	0.00187967	0.0286921	363588	3	5	2.5089	0.092183	0.975879
GOBP_NEGATIVE_REGULATION_OF_T_HELPER_CELL_DIFFERENTIATION	0.0054975	11	2.89149	0.00187967	0.0286921	363588	3	5	2.5089	0.092183	0.975879
GOBP_NEGATIVE_REGULATION_OF_ALPHA_BETA_T_CELL_DIFFERENTIATION	0.0054975	11	2.89149	0.00187967	0.0286921	363588	3	5	2.5089	0.092183	0.975879
GOBP_EXTRINSIC_APOPTOTIC_SIGNALING_PATHWAY	0.0297191	35	1.70187	0.00198065	0.0299858	314957	9	29	1.29771	0.240481	0.975879
GOBP_REGULATION_OF_ANIMAL_ORGAN_FORMATION	0.00729371	13	2.57566	0.00209458	0.0312247	523239	3	5	2.5089	0.092183	0.975879
GOBP_CELL_FATE_COMMITMENT	0.0482256	51	1.52822	0.00212523	0.0312247	270974	16	48	1.39383	0.087764	0.975879
GOBP_REGULATION_OF_T_CELL_ACTIVATION	0.0343457	39	1.64091	0.00212823	0.0312247	297825	15	46	1.36353	0.113023	0.975879
GOBP_SMOOTHENED_SIGNALING_PATHWAY	0.0222077	28	1.822	0.00213011	0.0312247	267312	6	19	1.32047	0.291388	0.975879
GOBP_CELLULAR_PIGMENTATION	0.00560636	11	2.83534	0.0021828	0.0317451	381844	2	7	1.19471	0.527872	0.985672
GOBP_ERK1_AND_ERK2_CASCADE	0.0459939	49	1.53954	0.00223488	0.0318024	289657	15	61	1.02824	0.500567	0.985672
GOBP_POSITIVE_REGULATION_OF_T_CELL_PROLIFERATION	0.00647725	12	2.67722	0.00224267	0.0318024	447451	4	8	2.09075	0.0989778	0.975879
GOBP_RESPONSE_TO_ENDOGENOUS_STIMULUS	0.168735	146	1.25038	0.00224556	0.0318024	270354	56	215	1.08913	0.244748	0.975879
GOBP_PEPTIDYL_SERINE_MODIFICATION	0.0425103	46	1.56371	0.00225561	0.0318024	251895	15	53	1.18344	0.270414	0.975879
GOBP_RESPONSE_TO_DSRNA	0.00326584	8	3.53988	0.00228052	0.0319099	55949	3	5	2.5089	0.092183	0.975879
GOBP_B_CELL_RECEPTOR_SIGNALING_PATHWAY	0.0140431	20	2.05807	0.00234288	0.032024	310289	5	11	1.90068	0.0974563	0.975879
GOBP_NEGATIVE_REGULATION_OF_ALPHA_BETA_T_CELL_ACTIVATION	0.00566079	11	2.80808	0.0023486	0.032024	363588	3	7	1.79207	0.221157	0.975879
GOBP_NEGATIVE_REGULATION_OF_CD4_POSITIVE_ALPHA_BETA_T_CELL_ACTIVATION	0.00566079	11	2.80808	0.0023486	0.032024	363588	3	7	1.79207	0.221157	0.975879
GOBP_NEGATIVE_REGULATION_OF_NITRIC_OXIDE_METABOLIC_PROCESS	0.00190507	6	4.55128	0.00235802	0.032024	248557	1	5	0.836299	0.745366	0.985672
GOBP_MICROTUBULE_CYTOSKELETON_ORGANIZATION_INVOLVED_IN_MITOSIS	0.0120836	18	2.15263	0.00237581	0.03203	404165	7	16	1.8294	0.0639955	0.975879
GOBP_POSITIVE_REGULATION_OF_CELL_CYCLE_PHASE_TRANSITION	0.0246027	30	1.76211	0.00245648	0.0326582	315382	8	16	2.09075	0.0205466	0.975879
GOBP_P38MAPK_CASCADE	0.0203026	26	1.85061	0.00245777	0.0326582	278847	7	17	1.72179	0.0871775	0.975879
GOBP_REGENERATION	0.0381015	42	1.59295	0.00249139	0.0328639	413659	10	31	1.34887	0.185939	0.975879
GOBP_RESPONSE_TO_NICOTINE	0.007457	13	2.51926	0.00252662	0.0328639	252620	3	5	2.5089	0.092183	0.975879
GOBP_EXECUTION_PHASE_OF_APOPTOSIS	0.007457	13	2.51926	0.00252662	0.0328639	149055	4	13	1.28661	0.379291	0.975879
GOBP_ORGANIC_ACID_CATABOLIC_PROCESS	0.0225343	28	1.79559	0.00260552	0.0335565	83933	8	24	1.39383	0.195156	0.975879
GOBP_NEUTROPHIL_CHEMOTAXIS	0.0172545	23	1.92628	0.00262752	0.0335565	285349	7	16	1.8294	0.0639955	0.975879
GOBP_EPIDERMIS_DEVELOPMENT	0.0417483	45	1.55764	0.00269125	0.0335565	342987	15	45	1.39383	0.0964354	0.975879
GOBP_PROTON_TRANSMEMBRANE_TRANSPORT	0.0152406	21	1.99118	0.00270916	0.0335565	155448	7	15	1.95136	0.0449866	0.975879
GOBP_POSITIVE_REGULATION_OF_FIBROBLAST_PROLIFERATION	0.00936207	15	2.31533	0.00272735	0.0335565	418407	3	11	1.14041	0.510997	0.985672
GOBP_INTRINSIC_APOPTOTIC_SIGNALING_PATHWAY_IN_RESPONSE_TO_OXIDATIVE_STRESS	0.0122469	18	2.12393	0.00273179	0.0335565	209353	3	10	1.25445	0.441708	0.975879
GOBP_CEREBRAL_CORTEX_RADIALLY_ORIENTED_CELL_MIGRATION	0.00843675	14	2.39799	0.00273521	0.0335565	189726	3	5	2.5089	0.092183	0.975879
GOBP_REGULATION_OF_MUSCLE_ORGAN_DEVELOPMENT	0.00843675	14	2.39799	0.00273521	0.0335565	271405	3	10	1.25445	0.441708	0.975879
GOBP_MATURATION_OF_SSU_RRNA	0.00413673	9	3.14398	0.00274338	0.0335565	31542	3	8	1.56806	0.294465	0.975879
GOBP_ANIMAL_ORGAN_FORMATION	0.0142608	20	2.02665	0.00278006	0.0337288	440022	6	14	1.79207	0.0928849	0.975879
GOBP_ADENYLATE_CYCLASE_MODULATING_G_PROTEIN_COUPLED_RECEPTOR_SIGNALING_PATHWAY	0.0303723	35	1.66527	0.002794	0.0337288	159043	16	35	1.91154	0.00363118	0.975879
GOBP_ENDOTHELIAL_CELL_MIGRATION	0.0259634	31	1.72542	0.00285786	0.033995	187182	11	33	1.39383	0.14246	0.975879
GOBP_NUCLEOSIDE_BISPHOSPHATE_METABOLIC_PROCESS	0.0094165	15	2.30195	0.0028766	0.033995	79263	4	14	1.19471	0.440286	0.975879
GOBP_MUSCLE_CELL_DIFFERENTIATION	0.0477901	50	1.51191	0.0028858	0.033995	261126	11	58	0.793042	0.854187	0.985672
GOBP_REGULATION_OF_AUTOPHAGY	0.0561724	57	1.46638	0.00290593	0.033995	223237	17	52	1.36703	0.0935623	0.975879
GOBP_COLLAGEN_FIBRIL_ORGANIZATION	0.00582408	11	2.72935	0.00290807	0.033995	96905	2	7	1.19471	0.527872	0.985672
GOBP_SKIN_DEVELOPMENT	0.0396255	43	1.56815	0.00294376	0.0341958	300091	12	39	1.28661	0.202364	0.975879
GOBP_LYMPHOID_PROGENITOR_CELL_DIFFERENTIATION	0.00500762	10	2.88578	0.00300783	0.0346816	305194	3	5	2.5089	0.092183	0.975879
GOBP_POSITIVE_REGULATION_OF_MACROAUTOPHAGY	0.0143697	20	2.0113	0.00302314	0.0346816	152075	4	13	1.28661	0.379291	0.975879
GOBP_IMPORT_INTO_NUCLEUS	0.00854561	14	2.36744	0.00306058	0.0348944	351225	4	12	1.39383	0.317656	0.975879
GOBP_SOMITE_DEVELOPMENT	0.0144241	20	2.00371	0.00315119	0.0357071	230187	7	20	1.46352	0.180443	0.975879
GOBP_POSITIVE_REGULATION_OF_ANIMAL_ORGAN_MORPHOGENESIS	0.00767472	13	2.44779	0.00321363	0.0361926	523239	3	7	1.79207	0.221157	0.975879
GOBP_OLIGOSACCHARIDE_METABOLIC_PROCESS	0.0114849	17	2.13903	0.00329206	0.0368512	240591	4	8	2.09075	0.0989778	0.975879
GOBP_DEVELOPMENTAL_INDUCTION	0.00772915	13	2.43055	0.00340722	0.0379105	523239	3	7	1.79207	0.221157	0.975879
GOBP_BLOOD_VESSEL_MORPHOGENESIS	0.0787612	75	1.37608	0.00343002	0.0379356	283165	26	96	1.13249	0.263457	0.975879
GOBP_VASCULATURE_DEVELOPMENT	0.0901372	84	1.3467	0.00350684	0.0385544	276738	31	112	1.15738	0.198053	0.975879
GOBP_SEX_DIFFERENTIATION	0.0377204	41	1.57073	0.00354272	0.0387184	311354	11	50	0.919929	0.679377	0.985672
GOBP_DETECTION_OF_BIOTIC_STIMULUS	0.00277596	7	3.644	0.00359804	0.0389942	78946	2	6	1.39383	0.440239	0.975879
GOBP_NEGATIVE_REGULATION_OF_SYNAPTIC_TRANSMISSION	0.00778358	13	2.41356	0.00361018	0.0389942	291597	4	11	1.52054	0.256938	0.975879
GOBP_INNER_EAR_MORPHOGENESIS	0.0253103	30	1.71285	0.00366804	0.039327	381496	4	18	0.929221	0.656851	0.985672
GOBP_RESPONSE_TO_INTERLEUKIN_4	0.00353799	8	3.26759	0.00368358	0.039327	189996	3	7	1.79207	0.221157	0.975879
GOBP_REGULATION_OF_T_CELL_DIFFERENTIATION	0.023133	28	1.74912	0.00371395	0.0393926	344790	10	23	1.81804	0.0299599	0.975879
GOBP_VIRAL_PROCESS	0.0472458	49	1.49874	0.00373238	0.0393926	188506	17	50	1.42171	0.067707	0.975879
GOBP_PHOSPHORYLATION	0.200523	168	1.21071	0.00375643	0.0394212	193376	66	254	1.08653	0.227976	0.975879
GOBP_POSITIVE_REGULATION_OF_MITOTIC_CELL_CYCLE	0.0242761	29	1.72629	0.00381189	0.0397771	314216	7	18	1.62614	0.114481	0.975879
GOBP_FATTY_ACID_METABOLIC_PROCESS	0.0426192	45	1.52581	0.00390055	0.0404736	111244	14	39	1.50105	0.0614105	0.975879
GOBP_APPENDAGE_DEVELOPMENT	0.0379926	41	1.55948	0.00399715	0.0409045	248379	9	36	1.04537	0.503673	0.985672
GOBP_CELLULAR_RESPONSE_TO_EXTRACELLULAR_STIMULUS	0.0277052	32	1.6691	0.0040111	0.0409045	231429	11	38	1.21043	0.286457	0.975879
GOBP_PROTEIN_SUMOYLATION	0.00789245	13	2.38027	0.00404552	0.0409045	136474	4	7	2.38943	0.0606939	0.975879
GOBP_NEGATIVE_REGULATION_OF_PROTEIN_CONTAINING_COMPLEX_DISASSEMBLY	0.00789245	13	2.38027	0.00404552	0.0409045	44166	4	6	2.78766	0.0319787	0.975879
GOBP_CELL_PROJECTION_ORGANIZATION	0.178097	151	1.22522	0.00405698	0.0409045	237998	56	210	1.11507	0.184761	0.975879
GOBP_EXTRACELLULAR_MATRIX_DISASSEMBLY	0.00609623	11	2.6075	0.00407495	0.0409045	48348	4	9	1.85844	0.145638	0.975879
GOBP_PROTEIN_LOCALIZATION_TO_CELL_SURFACE	0.011757	17	2.08952	0.00413869	0.0413198	336842	3	9	1.39383	0.368879	0.975879
GOBP_RESPONSE_TO_ORGANIC_CYCLIC_COMPOUND	0.0971043	89	1.32448	0.00417702	0.0414783	259216	35	124	1.18026	0.147536	0.975879
GOBP_REGULATION_OF_MEMBRANE_DEPOLARIZATION	0.0088722	14	2.28029	0.00423166	0.0417961	233921	2	10	0.836299	0.731236	0.985672
GOBP_COLLAGEN_METABOLIC_PROCESS	0.00527977	10	2.73702	0.00433474	0.0425865	49055	3	12	1.04537	0.575444	0.985672
GOBP_FC_GAMMA_RECEPTOR_SIGNALING_PATHWAY	0.00364685	8	3.17005	0.00440223	0.0430207	366083	2	5	1.6726	0.344289	0.975879
GOBP_REGULATION_OF_LYMPHOCYTE_DIFFERENTIATION	0.0267799	31	1.67281	0.00444051	0.0431664	355463	13	31	1.75353	0.019587	0.975879
GOBP_T_CELL_LINEAGE_COMMITMENT	0.00707599	12	2.45069	0.00449635	0.043254	270858	4	6	2.78766	0.0319787	0.975879
GOBP_CD4_POSITIVE_OR_CD8_POSITIVE_ALPHA_BETA_T_CELL_LINEAGE_COMMITMENT	0.00707599	12	2.45069	0.00449635	0.043254	270858	4	6	2.78766	0.0319787	0.975879
GOBP_INTERLEUKIN_6_PRODUCTION	0.0191596	24	1.81017	0.00460776	0.044096	278571	7	21	1.39383	0.218263	0.975879
GOBP_PROGRAMMED_CELL_DEATH	0.198944	166	1.20579	0.00468895	0.0445005	210931	61	254	1.00422	0.510903	0.985672
GOBP_GLIAL_CELL_DIFFERENTIATION	0.0360331	39	1.56407	0.00469821	0.0445005	265985	9	42	0.896035	0.705854	0.985672
GOBP_POSITIVE_REGULATION_OF_CATALYTIC_ACTIVITY	0.127368	112	1.27073	0.00484088	0.0456179	158777	42	156	1.12579	0.206277	0.975879
GOBP_VASCULAR_ENDOTHELIAL_GROWTH_FACTOR_PRODUCTION	0.00538863	10	2.68173	0.00497952	0.0466862	327802	3	6	2.09075	0.152387	0.975879
GOBP_NEGATIVE_REGULATION_OF_CYSTEINE_TYPE_ENDOPEPTIDASE_ACTIVITY	0.00811017	13	2.31637	0.00504338	0.0470461	164705	3	8	1.56806	0.294465	0.975879
GOBP_NEGATIVE_REGULATION_OF_T_CELL_DIFFERENTIATION	0.00631396	11	2.51759	0.00525448	0.0487689	363588	3	7	1.79207	0.221157	0.975879

### Sheet: NEAN ACTvsTEST HPO
id	genome_fraction	observed_region_hits	fold_enrichment	p_value	p_adjust	mean_tss_dist	observed_gene_hits	gene_set_size	fold_enrichment_hyper	p_value_hyper	p_adjust_hyper
HP_NAUSEA_AND_VOMITING	0.030971	47	2.19299	7.56932061474203e-07	0.00100142	249061	13	46	1.18173	0.293212	0.999215	TRUE
HP_ABNORMAL_TENDON_MORPHOLOGY	0.0879055	95	1.56171	1.17191097586122e-05	0.00609287	233153	25	93	1.12406	0.283069	0.999215	TRUE
HP_ABNORMAL_BLOOD_SODIUM_CONCENTRATION	0.010995	22	2.89149	1.38160409635102e-05	0.00609287	292746	3	5	2.5089	0.092183	0.999215	TRUE
HP_EXAGGERATED_CUPID_S_BOW	0.00489876	13	3.83487	5.20779802544169e-05	0.0172248	153207	2	6	1.39383	0.440239	0.999215	TRUE
HP_ENAMEL_HYPOPLASIA	0.0115937	21	2.61752	8.67083818358871e-05	0.0194855	291689	4	9	1.85844	0.145638	0.999215	TRUE
HP_VOMITING	0.0210102	31	2.13218	9.51544579570474e-05	0.0194855	286634	9	27	1.39383	0.175195	0.999215	TRUE
HP_TETRAPLEGIA_TETRAPARESIS	0.0203026	30	2.13532	0.000119647	0.0194855	174093	6	19	1.32047	0.291388	0.999215	TRUE
HP_REDUCED_CONSCIOUSNESS_CONFUSION	0.033747	43	1.84131	0.000127954	0.0194855	182884	12	44	1.14041	0.353997	0.999215	TRUE
HP_WEIGHT_LOSS	0.04828	56	1.67616	0.000149273	0.0194855	306236	11	35	1.31418	0.194862	0.999215	TRUE
HP_ADRENAL_INSUFFICIENCY	0.0103418	19	2.65491	0.000154933	0.0194855	196590	3	6	2.09075	0.152387	0.999215	TRUE
HP_DEMENTIA	0.0197039	29	2.12686	0.000164794	0.0194855	138905	8	20	1.6726	0.0811497	0.999215	TRUE
HP_RAPIDLY_PROGRESSIVE	0.00555193	13	3.38371	0.000176739	0.0194855	164736	4	6	2.78766	0.0319787	0.999215	TRUE
HP_RECURRENT_SKIN_INFECTIONS	0.00718485	15	3.01695	0.000199119	0.0202642	231084	3	7	1.79207	0.221157	0.999215	TRUE
HP_HYPOPLASIA_OF_TEETH	0.0172545	26	2.17753	0.000247798	0.0234169	268294	6	13	1.92992	0.065945	0.999215	TRUE
HP_MOTOR_NEURON_ATROPHY	0.00304812	9	4.26682	0.000337638	0.0297797	311653	3	5	2.5089	0.092183	0.999215	TRUE
HP_ABNORMALITY_OF_ADRENAL_PHYSIOLOGY	0.0111583	19	2.46065	0.000392408	0.0305883	196590	3	9	1.39383	0.368879	0.999215	TRUE
HP_ANONYCHIA	0.0177988	26	2.11094	0.000393047	0.0305883	111944	4	12	1.39383	0.317656	0.999215	TRUE
HP_ABNORMAL_MIDDLE_PHALANX_MORPHOLOGY_OF_THE_HAND	0.0121925	20	2.37046	0.000444564	0.0326754	327723	3	11	1.14041	0.510997	0.999215	TRUE
HP_RIMMED_VACUOLES	0.0107228	18	2.42581	0.000648402	0.0430347	216055	3	6	2.09075	0.152387	0.999215	TRUE
HP_BROAD_FOREHEAD	0.0267799	34	1.8347	0.000672798	0.0430347	349204	5	18	1.16153	0.438009	0.999215	TRUE
HP_RECURRENT_URINARY_TRACT_INFECTIONS	0.0225887	30	1.91921	0.000683091	0.0430347	299310	6	15	1.6726	0.124817	0.999215	TRUE
HP_TETRAPARESIS	0.0126823	20	2.2789	0.000717843	0.0431685	138083	5	16	1.30672	0.330749	0.999215	TRUE
HP_NAIL_DYSPLASIA	0.0198672	27	1.96391	0.000892626	0.0486432	263555	3	18	0.696916	0.842051	0.999215	TRUE
HP_ABNORMAL_NEUTROPHIL_COUNT	0.0339103	40	1.7046	0.000951046	0.0486432	263044	10	23	1.81804	0.0299599	0.999215	TRUE
HP_ABNORMAL_5TH_FINGER_PHALANX_MORPHOLOGY	0.00353799	9	3.67603	0.000961529	0.0486432	126130	1	5	0.836299	0.745366	0.999215	TRUE
HP_BROAD_TOE	0.0210102	28	1.92584	0.000965717	0.0486432	304990	5	16	1.30672	0.330749	0.999215	TRUE
HP_PROLONGED_NEONATAL_JAUNDICE	0.00930764	16	2.48413	0.000992718	0.0486432	139752	5	7	2.98678	0.0104423	0.999215	TRUE

### Sheet: NEAN DIFFACTvsACT GO BP
id	genome_fraction	observed_region_hits	fold_enrichment	p_value	p_adjust	mean_tss_dist	observed_gene_hits	gene_set_size	fold_enrichment_hyper	p_value_hyper	p_adjust_hyper
GOBP_POSITIVE_REGULATION_OF_MAP_KINASE_ACTIVITY	0.00579286	7	13.4265	1.07424258044553e-06	0.000332437	294218	5	13	4.26502	0.00395224	0.828174	TRUE
GOBP_MACROPHAGE_MIGRATION	0.00219471	5	25.3134	1.91606201238592e-06	0.000332437	194215	3	7	4.75245	0.0191742	0.828174	TRUE
GOBP_POSITIVE_REGULATION_OF_PROTEIN_SERINE_THREONINE_KINASE_ACTIVITY	0.0114983	8	7.73063	1.02472163664435e-05	0.00118526	266734	6	19	3.5018	0.00489652	0.828174	TRUE
GOBP_REGULATION_OF_JUN_KINASE_ACTIVITY	0.00649667	6	10.2617	2.9354082092703e-05	0.00254647	262362	3	8	4.15839	0.0286784	0.828174	TRUE
GOBP_MYELOID_LEUKOCYTE_MIGRATION	0.0249955	10	4.44524	8.79453587045997e-05	0.00438944	228964	5	25	2.21781	0.0675713	0.828174	TRUE
GOBP_POSITIVE_REGULATION_OF_HEMOPOIESIS	0.0157919	8	5.62876	9.49101009397602e-05	0.00438944	264114	5	20	2.77226	0.0283798	0.828174	TRUE
GOBP_REGULATION_OF_MAP_KINASE_ACTIVITY	0.0158002	8	5.6258	9.52535768898866e-05	0.00438944	295305	6	21	3.1683	0.00841439	0.828174	TRUE
GOBP_POSITIVE_REGULATION_OF_JUN_KINASE_ACTIVITY	0.00505158	5	10.9977	0.000101198	0.00438944	254034	2	7	3.1683	0.125568	0.924984	TRUE
GOBP_INOSITOL_LIPID_MEDIATED_SIGNALING	0.0100823	6	6.61223	0.000317289	0.0122332	140857	4	18	2.46423	0.0716	0.828174	TRUE
GOBP_LEUKOCYTE_MIGRATION	0.03574	11	3.41976	0.000374166	0.0127229	217939	6	41	1.62279	0.157885	0.963415	TRUE
GOBP_REGULATION_OF_LIPID_TRANSPORT	0.0149965	7	5.1864	0.000430141	0.0127229	237982	4	17	2.60919	0.0597259	0.828174	TRUE
GOBP_REGULATION_OF_LEUKOCYTE_DIFFERENTIATION	0.0251454	9	3.97686	0.000453109	0.0127229	250355	6	32	2.0792	0.0615947	0.828174	TRUE
GOBP_REGULATION_OF_PHOSPHATIDYLINOSITOL_3_KINASE_SIGNALING	0.00718382	5	7.73343	0.000506679	0.0127229	159656	3	12	2.77226	0.0863168	0.896676	TRUE
GOBP_PHOSPHATIDYLINOSITOL_3_KINASE_SIGNALING	0.00720464	5	7.71108	0.000513314	0.0127229	159656	3	14	2.37622	0.125264	0.924984	TRUE
GOBP_HEMOSTASIS	0.00792094	5	7.01376	0.000784131	0.0177247	358134	4	13	3.41201	0.0237987	0.828174	TRUE
GOBP_REGULATION_OF_HEMOPOIESIS	0.0273277	9	3.6593	0.000817277	0.0177247	250355	6	38	1.7509	0.120619	0.924984	TRUE
GOBP_REGULATION_OF_PROTEIN_SERINE_THREONINE_KINASE_ACTIVITY	0.0279732	9	3.57485	0.000962011	0.0196363	270461	7	35	2.21781	0.0326942	0.828174	TRUE
GOBP_CELLULAR_RESPONSE_TO_LIPOPROTEIN_PARTICLE_STIMULUS	0.00857894	5	6.47581	0.00111597	0.0205004	198609	2	5	4.43562	0.0673547	0.828174	TRUE
GOBP_POSITIVE_REGULATION_OF_NEURON_PROJECTION_DEVELOPMENT	0.0128642	6	5.18232	0.0011225	0.0205004	77618	3	13	2.55901	0.105072	0.896676	TRUE
GOBP_CELL_MIGRATION	0.134635	23	1.89813	0.00157132	0.0272623	245562	18	153	1.30459	0.137008	0.932191	TRUE
GOBP_PURINE_CONTAINING_COMPOUND_BIOSYNTHETIC_PROCESS	0.0100365	5	5.53534	0.00220863	0.036495	67201	4	15	2.95708	0.0394309	0.828174	TRUE
