## Supplementary table 7 for "Mapping the gene regulatory landscape of archaic hominin introgression in modern Papuans"

### Sheet: Sheet1
Primer	Sequence (5' - 3')	Usage
F_adapter	ACTGGCCGCTTGACG	Low-cycle PCR to make DNA double-stranded
R_adapter	GCAGGAGCCGCAGTG	Low-cycle PCR to make DNA double-stranded
F_PCR	GCTCAGAACAGCACATCTGGCCTAACTGGCCGCTTGACG	Second PCR reaction, adds SfiI restriction site
Barcoding_R	GTTTAAGGCCTCCGTGGCCCGATAGTCAGACCGAGATTANNNNNNNNNNNNNNNACTCATCAGTCCGGATAAGCGTACGATGGACGTCTAGGTACTCTGCAGGAGCCGCAGTG	Second PCR reaction, degenerate reverse primer that adds HiFi cloning sites, random barcode, buffer sequence and SfiI and BsiWI sites
RV3	CTAGCAAAATAGGCTGTCCC	Assessment of insert size during cloning steps
RV4	CGCGGGGCATGACTATCGTC	Assessment of insert size during cloning steps
reverse_transcription_primer	CCGACTAGCTTGGCCGC	Reverse transcription
GFP_F	GCAAAGACCCCAACG	Assessment of insert size during cloning steps, sequencing library generation
Buffer_sequence_R	CGATAGTCAGACCGAGATTA	Assessment of insert size during cloning steps, sequencing library generation
